# Highly Contiguous Genome Assembly of *Drosophila prolongata* - a Model for Evolution of Sexual Dimorphism and Male-specific Innovations

**DOI:** 10.1101/2024.01.29.577853

**Authors:** David Luecke, Yige Luo, Halina Krzystek, Corbin Jones, Artyom Kopp

**Affiliations:** Department of Evolution and Ecology, University of California Davis, One Shields Ave Davis CA 95616; Biology Department of the University of North Carolina (UNC), 3159 Genome Sciences Building. 250 Bell Tower Drive. Chapel Hill, NC 27599

**Author notes:** Corresponding authors: David Luecke, Artyom Kopp.

**Keywords:** Genome, Drosophila, Sex Dimorphism

## Abstract

*Drosophila prolongata* is a member of the *melanogaster* species group and *rhopaloa* subgroup native to the subtropical highlands of southeast Asia. This species exhibits an array of recently evolved male-specific morphological, physiological, and behavioral traits that distinguish it from its closest relatives, making it an attractive model for studying the evolution of sexual dimorphism and testing theories of sexual selection. The lack of genomic resources has impeded the dissection of the molecular basis of sex-specific development and behavior in this species. To address this, we assembled the genome of *D. prolongata* using long-read sequencing and Hi-C scaffolding, resulting in a highly complete and contiguous (scaffold N50 2.2Mb) genome assembly of 220Mb. The repetitive content of the genome is 24.6%, the plurality of which are LTR retrotransposons (33.2%). Annotations based on RNA-seq data and homology to related species revealed a total of 19,330 genes, of which 16,170 are protein-coding. The assembly includes 98.5% of Diptera BUSCO genes, including 93.8% present as a single copy. Despite some likely regional duplications, the completeness of this genome suggests that it can be readily used for gene expression, GWAS, and other genomic analyses.
