## Supplementary material for "Highly Contiguous Genome Assembly of *Drosophila prolongata* - a Model for Evolution of Sexual Dimorphism and Male-specific Innovations": Table S1

### Sheet: Export Summary
	This document was exported from Numbers. Each table was converted to an Excel worksheet. All other objects on each Numbers sheet were placed on separate worksheets. Please be aware that formula calculations may differ in Excel.
	Numbers Sheet Name	Numbers Table Name	Excel Worksheet Name
	Sheet 1
		Assembly Before Deduplication prolongata_assembly-BUSCO_full_table_SeqStats	Sheet 1 - Assembly Before Dedup
	Sheet 2
		Assembly After Deduplication prolongata_assembly_DeDup-BUSCO_full_table_SeqStats	Sheet 2 - Assembly After Dedupl

### Sheet: Sheet 1 - Assembly Before Dedup
Assembly Before Deduplication prolongata_assembly-BUSCO_full_table_SeqStats
Sequence	N_BUSCOs	n_Complete	p_Complete	n_Duplicated	p_Duplicated	n_Fragmented	p_Fragmented	n_InternalDup	Seqs w Duplicate Pair	Duplicated BUSCO IDs
Scaffold_7*	2	0	0	2	1	0	0	0	{'Scaffold_293', 'Scaffold_294'}	{'38276at7147', '62207at7147'}
Scaffold_18*	1	0	0	1	1	0	0	0	{'Scaffold_116'}	{'17094at7147'}
Scaffold_22	1	0	0	1	1	0	0	0	{'Scaffold_412'}	{'27701at7147'}
Scaffold_25*	1	0	0	1	1	0	0	0	{'Scaffold_351'}	{'24544at7147'}
Scaffold_28	324	287	0.885802	32	0.0987654	5	0.0154321	11	{'Scaffold_257', 'Scaffold_32', 'Scaffold_187'}	{'24270at7147', '46268at7147', '58205at7147', '39475at7147', '60267at7147', '38004at7147', '25519at7147', '22326at7147', '31940at7147', '33983at7147', '30627at7147', '52543at7147', '1064at7147', '10441at7147', '72689at7147', '2540at7147', '68094at7147', '13896at7147', '62190at7147', '9017at7147', '3469at7147'}
Scaffold_32	2	1	0.5	1	0.5	0	0	0	{'Scaffold_28'}	{'60267at7147'}
Scaffold_43	87	12	0.137931	75	0.862069	0	0	5	{'Scaffold_181', 'Scaffold_69'}	{'1616at7147', '7071at7147', '41286at7147', '61027at7147', '23455at7147', '38651at7147', '65644at7147', '10900at7147', '47396at7147', '10103at7147', '21208at7147', '65155at7147', '49748at7147', '11713at7147', '48481at7147', '57691at7147', '46752at7147', '52725at7147', '39485at7147', '73041at7147', '32700at7147', '12498at7147', '40372at7147', '1122at7147', '25671at7147', '15295at7147', '19016at714…
Scaffold_69	108	88	0.814815	18	0.166667	2	0.0185185	2	{'Scaffold_389', 'Scaffold_43', 'Scaffold_187'}	{'77016at7147', '1288at7147', '20612at7147', '60191at7147', '65709at7147', '40372at7147', '25671at7147', '53475at7147', '15295at7147', '51767at7147', '65644at7147', '12935at7147', '54756at7147', '57691at7147', '17657at7147', '40867at7147'}
Scaffold_75	1	0	0	1	1	0	0	0	{'Scaffold_184'}	{'47106at7147'}
Scaffold_81*	1	0	0	1	1	0	0	0	{'Scaffold_414'}	{'38433at7147'}
Scaffold_92*	1	0	0	1	1	0	0	0	{'Scaffold_351'}	{'18561at7147'}
Scaffold_101	5	1	0.2	4	0.8	0	0	0	{'Scaffold_232', 'Scaffold_241'}	{'3700at7147', '63978at7147', '57159at7147', '57553at7147'}
Scaffold_104*	1	0	0	1	1	0	0	0	{'Scaffold_116'}	{'29311at7147'}
Scaffold_111*	1	0	0	1	1	0	0	0	{'Scaffold_351'}	{'55691at7147'}
Scaffold_115*	3	0	0	3	1	0	0	0	{'Scaffold_406'}	{'13486at7147', '49525at7147', '60232at7147'}
Scaffold_116	521	509	0.976967	5	0.00959693	7	0.0134357	0	{'Scaffold_104', 'Scaffold_351', 'Scaffold_288', 'Scaffold_18', 'Scaffold_344'}	{'33755at7147', '7208at7147', '3371at7147', '29311at7147', '17094at7147'}
Scaffold_120	5	0	0	5	1	0	0	0	{'Scaffold_413', 'Scaffold_148', 'Scaffold_184'}	{'14914at7147', '63584at7147', '14774at7147', '32983at7147', '61606at7147'}
Scaffold_146*	1	0	0	1	1	0	0	0	{'Scaffold_413'}	{'9336at7147'}
Scaffold_148*	4	0	0	4	1	0	0	0	{'Scaffold_413', 'Scaffold_120', 'Scaffold_184'}	{'61606at7147', '63584at7147', '14774at7147', '14914at7147'}
Scaffold_150	1	0	0	1	1	0	0	0	{'Scaffold_412'}	{'69496at7147'}
Scaffold_155	1	0	0	1	1	0	0	0	{'Scaffold_413'}	{'59000at7147'}
Scaffold_164	13	13	1	0	0	0	0	0	set()	set()
Scaffold_181	177	113	0.638418	63	0.355932	1	0.00564972	0	{'Scaffold_284', 'Scaffold_256', 'Scaffold_362', 'Scaffold_344', 'Scaffold_43', 'Scaffold_400'}	{'7071at7147', '41286at7147', '61027at7147', '23455at7147', '38651at7147', '10900at7147', '10103at7147', '21208at7147', '65155at7147', '49748at7147', '11713at7147', '48481at7147', '46752at7147', '52725at7147', '39485at7147', '73041at7147', '32700at7147', '36951at7147', '12498at7147', '54063at7147', '1122at7147', '19016at7147', '30832at7147', '70047at7147', '5461at7147', '20030at7147', '29186at714…
Scaffold_184*	2	0	0	2	1	0	0	0	{'Scaffold_148', 'Scaffold_75', 'Scaffold_413', 'Scaffold_120'}	{'63584at7147', '47106at7147'}
Scaffold_187	34	15	0.441176	19	0.558824	0	0	9	{'Scaffold_69', 'Scaffold_28'}	{'4922at7147', '60396at7147', '54471at7147', '1064at7147', '53313at7147', '72689at7147', '52039at7147', '32485at7147', '17657at7147', '38004at7147'}
Scaffold_188*	2	0	0	2	1	0	0	0	{'Scaffold_412'}	{'8245at7147', '75726at7147'}
Scaffold_195*	1	0	0	1	1	0	0	0	{'Scaffold_414'}	{'19314at7147'}
Scaffold_196*	2	0	0	2	1	0	0	0	{'Scaffold_406'}	{'42227at7147', '14254at7147'}
Scaffold_211*	2	0	0	2	1	0	0	0	{'Scaffold_413'}	{'48274at7147', '3442at7147'}
Scaffold_232*	4	0	0	4	1	0	0	0	{'Scaffold_241', 'Scaffold_101'}	{'3700at7147', '63978at7147', '57159at7147', '57553at7147'}
Scaffold_241*	4	0	0	4	1	0	0	0	{'Scaffold_232', 'Scaffold_101'}	{'3700at7147', '63978at7147', '57159at7147', '57553at7147'}
Scaffold_256	2	0	0	2	1	0	0	0	{'Scaffold_181'}	{'17686at7147', '72435at7147'}
Scaffold_257*	6	0	0	6	1	0	0	0	{'Scaffold_28'}	{'68094at7147', '13896at7147', '46268at7147', '58205at7147', '62190at7147', '9017at7147'}
Scaffold_258	1	0	0	1	1	0	0	0	{'Scaffold_414'}	{'50978at7147'}
Scaffold_260*	1	0	0	1	1	0	0	0	{'Scaffold_293'}	{'38879at7147'}
Scaffold_280	13	13	1	0	0	0	0	0	set()	set()
Scaffold_281*	1	0	0	1	1	0	0	0	{'Scaffold_406'}	{'58072at7147'}
Scaffold_284*	1	0	0	1	1	0	0	0	{'Scaffold_181'}	{'30832at7147'}
Scaffold_288*	1	0	0	1	1	0	0	0	{'Scaffold_116'}	{'3371at7147'}
Scaffold_293	19	14	0.736842	5	0.263158	0	0	1	{'Scaffold_260', 'Scaffold_7', 'Scaffold_294'}	{'38276at7147', '62207at7147', '38879at7147', '21851at7147'}
Scaffold_294*	1	0	0	1	1	0	0	0	{'Scaffold_293', 'Scaffold_7'}	{'38276at7147'}
Scaffold_312	40	24	0.6	16	0.4	0	0	7	{'Scaffold_412'}	{'34577at7147', '67421at7147', '33638at7147', '61334at7147', '2750at7147', '8820at7147', '36765at7147', '35580at7147', '37021at7147'}
Scaffold_325*	1	0	0	1	1	0	0	0	{'Scaffold_413'}	{'17803at7147'}
Scaffold_344	836	828	0.990431	5	0.00598086	3	0.00358852	1	{'Scaffold_181', 'Scaffold_413', 'Scaffold_116'}	{'32369at7147', '58635at7147', '65784at7147', '7208at7147'}
Scaffold_351	242	213	0.880165	27	0.11157	2	0.00826446	3	{'Scaffold_111', 'Scaffold_406', 'Scaffold_412', 'Scaffold_25', 'Scaffold_116', 'Scaffold_92'}	{'70927at7147', '20790at7147', '34492at7147', '46967at7147', '55709at7147', '3521at7147', '55691at7147', '24544at7147', '52283at7147', '33755at7147', '13072at7147', '35908at7147', '17067at7147', '18561at7147', '21846at7147', '61996at7147', '16510at7147', '6946at7147', '10797at7147', '25939at7147', '32719at7147', '70302at7147', '60061at7147', '53484at7147'}
Scaffold_362	1	0	0	1	1	0	0	0	{'Scaffold_181'}	{'45851at7147'}
Scaffold_377*	1	0	0	1	1	0	0	0	{'Scaffold_406'}	{'71570at7147'}
Scaffold_389*	5	0	0	5	1	0	0	0	{'Scaffold_69'}	{'77016at7147', '20612at7147', '65709at7147', '12935at7147', '60191at7147'}
Scaffold_400*	1	0	0	1	1	0	0	0	{'Scaffold_181'}	{'36951at7147'}
Scaffold_406	190	151	0.794737	37	0.194737	2	0.0105263	13	{'Scaffold_351', 'Scaffold_281', 'Scaffold_196', 'Scaffold_377', 'Scaffold_115'}	{'42351at7147', '34492at7147', '46967at7147', '71570at7147', '42227at7147', '52283at7147', '13486at7147', '31778at7147', '18331at7147', '10839at7147', '34800at7147', '14426at7147', '49525at7147', '72060at7147', '31137at7147', '20982at7147', '60232at7147', '32719at7147', '14254at7147', '860at7147', '75954at7147', '58072at7147', '32478at7147', '53484at7147'}
Scaffold_412	218	193	0.885321	24	0.110092	1	0.00458716	3	{'Scaffold_150', 'Scaffold_351', 'Scaffold_188', 'Scaffold_22', 'Scaffold_312'}	{'70927at7147', '20790at7147', '55709at7147', '8245at7147', '75726at7147', '3521at7147', '42884at7147', '69496at7147', '13072at7147', '17067at7147', '27701at7147', '36765at7147', '21846at7147', '61996at7147', '16510at7147', '6946at7147', '25975at7147', '25939at7147', '24241at7147', '60061at7147', '35580at7147'}
Scaffold_413	557	536	0.962298	15	0.02693	6	0.010772	2	{'Scaffold_146', 'Scaffold_325', 'Scaffold_211', 'Scaffold_148', 'Scaffold_344', 'Scaffold_155', 'Scaffold_184', 'Scaffold_120'}	{'65784at7147', '9336at7147', '3442at7147', '14914at7147', '63584at7147', '14774at7147', '17450at7147', '48274at7147', '17803at7147', '32983at7147', '12361at7147', '61606at7147', '59000at7147'}
Scaffold_414	28	25	0.892857	3	0.107143	0	0	0	{'Scaffold_258', 'Scaffold_195', 'Scaffold_81'}	{'38433at7147', '50978at7147', '19314at7147'}
Note: Scaffolds marked “*” removed from assembly

### Sheet: Sheet 2 - Assembly After Dedupl
Assembly After Deduplication prolongata_assembly_DeDup-BUSCO_full_table_SeqStats
Sequence	N_BUSCOs	n_Complete	p_Complete	n_Duplicated	p_Duplicated	n_Fragmented	p_Fragmented	n_InternalDup	Seqs w Duplicate Pair	Duplicated BUSCO IDs
Scaffold_22	1	0	0	1	1	0	0	0	{'Scaffold_412'}	{'27701at7147'}
Scaffold_28	324	293	0.904321	26	0.0802469	5	0.0154321	11	{'Scaffold_187', 'Scaffold_32'}	{'22326at7147', '30627at7147', '52543at7147', '38004at7147', '60267at7147', '24270at7147', '3469at7147', '39475at7147', '72689at7147', '1064at7147', '10441at7147', '2540at7147', '25519at7147', '31940at7147', '33983at7147'}
Scaffold_32	2	1	0.5	1	0.5	0	0	0	{'Scaffold_28'}	{'60267at7147'}
Scaffold_43	87	12	0.137931	75	0.862069	0	0	5	{'Scaffold_69', 'Scaffold_181'}	{'9872at7147', '12959at7147', '42799at7147', '48481at7147', '23455at7147', '25671at7147', '12498at7147', '21208at7147', '54063at7147', '5566at7147', '73041at7147', '20030at7147', '41508at7147', '51631at7147', '61027at7147', '53475at7147', '14488at7147', '5461at7147', '62739at7147', '29186at7147', '44515at7147', '53336at7147', '7747at7147', '11713at7147', '52725at7147', '3915at7147', '29484at7147'…
Scaffold_69	108	93	0.861111	13	0.12037	2	0.0185185	2	{'Scaffold_43', 'Scaffold_187'}	{'25671at7147', '40372at7147', '51767at7147', '57691at7147', '65644at7147', '17657at7147', '53475at7147', '40867at7147', '15295at7147', '1288at7147', '54756at7147'}
Scaffold_75	1	1	1	0	0	0	0	0	set()	set()
Scaffold_101	5	5	1	0	0	0	0	0	set()	set()
Scaffold_116	521	512	0.982726	2	0.00383877	7	0.0134357	0	{'Scaffold_344', 'Scaffold_351'}	{'7208at7147', '33755at7147'}
Scaffold_120	5	0	0	5	1	0	0	0	{'Scaffold_413'}	{'63584at7147', '14914at7147', '61606at7147', '14774at7147', '32983at7147'}
Scaffold_150	1	0	0	1	1	0	0	0	{'Scaffold_412'}	{'69496at7147'}
Scaffold_155	1	0	0	1	1	0	0	0	{'Scaffold_413'}	{'59000at7147'}
Scaffold_164	13	13	1	0	0	0	0	0	set()	set()
Scaffold_181	177	115	0.649718	61	0.344633	1	0.00564972	0	{'Scaffold_344', 'Scaffold_43', 'Scaffold_362', 'Scaffold_256'}	{'9872at7147', '12959at7147', '42799at7147', '48481at7147', '23455at7147', '45851at7147', '12498at7147', '21208at7147', '54063at7147', '5566at7147', '73041at7147', '20030at7147', '41508at7147', '51631at7147', '61027at7147', '5461at7147', '62739at7147', '29186at7147', '44515at7147', '53336at7147', '7747at7147', '11713at7147', '52725at7147', '3915at7147', '17686at7147', '29484at7147', '32369at7147'…
Scaffold_187	34	15	0.441176	19	0.558824	0	0	9	{'Scaffold_28', 'Scaffold_69'}	{'38004at7147', '32485at7147', '72689at7147', '52039at7147', '60396at7147', '1064at7147', '17657at7147', '4922at7147', '53313at7147', '54471at7147'}
Scaffold_256	2	0	0	2	1	0	0	0	{'Scaffold_181'}	{'17686at7147', '72435at7147'}
Scaffold_258	1	0	0	1	1	0	0	0	{'Scaffold_414'}	{'50978at7147'}
Scaffold_280	13	13	1	0	0	0	0	0	set()	set()
Scaffold_293	19	17	0.894737	2	0.105263	0	0	1	set()	{'21851at7147'}
Scaffold_312	40	24	0.6	16	0.4	0	0	7	{'Scaffold_412'}	{'35580at7147', '33638at7147', '8820at7147', '2750at7147', '34577at7147', '67421at7147', '36765at7147', '37021at7147', '61334at7147'}
Scaffold_344	836	828	0.990431	5	0.00598086	3	0.00358852	1	{'Scaffold_116', 'Scaffold_181', 'Scaffold_413'}	{'7208at7147', '32369at7147', '58635at7147', '65784at7147'}
Scaffold_351	242	216	0.892562	24	0.0991736	2	0.00826446	3	{'Scaffold_406', 'Scaffold_116', 'Scaffold_412'}	{'32719at7147', '21846at7147', '33755at7147', '34492at7147', '6946at7147', '61996at7147', '70927at7147', '55709at7147', '3521at7147', '70302at7147', '10797at7147', '17067at7147', '52283at7147', '46967at7147', '20790at7147', '53484at7147', '60061at7147', '35908at7147', '25939at7147', '13072at7147', '16510at7147'}
Scaffold_362	1	0	0	1	1	0	0	0	{'Scaffold_181'}	{'45851at7147'}
Scaffold_406	190	158	0.831579	30	0.157895	2	0.0105263	13	{'Scaffold_351'}	{'10839at7147', '14426at7147', '72060at7147', '34492at7147', '53484at7147', '32719at7147', '31778at7147', '34800at7147', '75954at7147', '46967at7147', '18331at7147', '32478at7147', '42351at7147', '20982at7147', '860at7147', '31137at7147', '52283at7147'}
Scaffold_412	218	195	0.894495	22	0.100917	1	0.00458716	3	{'Scaffold_22', 'Scaffold_351', 'Scaffold_150', 'Scaffold_312'}	{'36765at7147', '25975at7147', '21846at7147', '6946at7147', '61996at7147', '69496at7147', '70927at7147', '55709at7147', '3521at7147', '17067at7147', '27701at7147', '24241at7147', '20790at7147', '35580at7147', '60061at7147', '25939at7147', '42884at7147', '13072at7147', '16510at7147'}
Scaffold_413	557	540	0.969479	11	0.0197487	6	0.010772	2	{'Scaffold_344', 'Scaffold_155', 'Scaffold_120'}	{'59000at7147', '63584at7147', '14914at7147', '65784at7147', '12361at7147', '61606at7147', '17450at7147', '32983at7147', '14774at7147'}
Scaffold_414	28	27	0.964286	1	0.0357143	0	0	0	{'Scaffold_258'}	{'50978at7147'}
