## Supplementary material for "Highly Contiguous Genome Assembly of *Drosophila prolongata* - a Model for Evolution of Sexual Dimorphism and Male-specific Innovations": Table S2

### Sheet: combined
Species	RepeatClass	RepeatFamily
Dpro	DNA	CMC-EnSpm
Dpro	DNA	CMC-Transib
Dpro	DNA	Crypton-V
Dpro	DNA	hAT-Ac
Dpro	DNA	hAT-Blackjack
Dpro	DNA	hAT-hobo
Dpro	DNA	hAT-Pegasus
Dpro	DNA	Maverick
Dpro	DNA	MULE-MuDR
Dpro	DNA	MULE-NOF
Dpro	DNA	P
Dpro	DNA	PIF-Harbinger
Dpro	DNA	PiggyBac
Dpro	DNA	TcMar-Mariner
Dpro	DNA	TcMar-Tc1
Dpro	DNA	TcMar-Tigger
Dpro	DNA
Dpro	LINE	CR1
Dpro	LINE	I
Dpro	LINE	I-Jockey
Dpro	LINE	L1
Dpro	LINE	L2
Dpro	LINE	Penelope
Dpro	LINE	R1
Dpro	LINE	R1-LOA
Dpro	LINE	R2
Dpro	LINE	RTE-BovB
Dpro	LINE	RTE-X
Dpro	LTR	Copia
Dpro	LTR	ERV1
Dpro	LTR	Gypsy
Dpro	LTR	Ngaro
Dpro	LTR	Pao
Dpro	LTR
Dpro	RC	Helitron
Dpro	rRNA
Dpro	Satellite
Dpro	Simple	repeat
Dpro	tRNA
Dpro	Unknown
Dcar	DNA	CMC-EnSpm
Dcar	DNA	CMC-Transib
Dcar	DNA	hAT-Ac
Dcar	DNA	hAT-Blackjack
Dcar	DNA	hAT-hobo
Dcar	DNA	hAT-Pegasus
Dcar	DNA	hAT-Tip100
Dcar	DNA	Kolobok-Hydra
Dcar	DNA	Maverick
Dcar	DNA	MULE-MuDR
Dcar	DNA	MULE-NOF
Dcar	DNA	P
Dcar	DNA	PIF-Harbinger
Dcar	DNA	PiggyBac
Dcar	DNA	TcMar-Mariner
Dcar	DNA	TcMar-Tc1
Dcar	DNA	TcMar-Tigger
Dcar	DNA
Dcar	LINE	CR1
Dcar	LINE	I
Dcar	LINE	I-Jockey
Dcar	LINE	L2
Dcar	LINE	Penelope
Dcar	LINE	R1
Dcar	LINE	R1-LOA
Dcar	LINE	R2
Dcar	LINE	RTE-X
Dcar	LTR	Copia
Dcar	LTR	ERV1
Dcar	LTR	Gypsy
Dcar	LTR	Pao
Dcar	LTR
Dcar	RC	Helitron
Dcar	rRNA
Dcar	Satellite
Dcar	Simple	repeat
Dcar	snRNA
Dcar	tRNA
Dcar	Unknown
Drho	DNA	CMC-EnSpm
Drho	DNA	CMC-Transib
Drho	DNA	hAT-Ac
Drho	DNA	hAT-Blackjack
Drho	DNA	hAT-Charlie
Drho	DNA	hAT-hobo
Drho	DNA	hAT-Pegasus
Drho	DNA	hAT-Tip100
Drho	DNA	Kolobok-Hydra
Drho	DNA	Kolobok-T2
Drho	DNA	Maverick
Drho	DNA	MULE-MuDR
Drho	DNA	MULE-NOF
Drho	DNA	P
Drho	DNA	PIF-Harbinger
Drho	DNA	PiggyBac
Drho	DNA	Sola-2
Drho	DNA	TcMar-Mariner
Drho	DNA	TcMar-Tc1
Drho	DNA	TcMar-Tigger
Drho	DNA
Drho	LINE	CR1
Drho	LINE	I
Drho	LINE	I-Jockey
Drho	LINE	L2
Drho	LINE	Penelope
Drho	LINE	R1
Drho	LINE	R1-LOA
Drho	LINE	R2
Drho	LINE	R2-NeSL
Drho	LINE	RTE-X
Drho	LTR	Copia
Drho	LTR	ERV1
Drho	LTR	Gypsy
Drho	LTR	Ngaro
Drho	LTR	Pao
Drho	RC	Helitron
Drho	Satellite
Drho	Simple	repeat
Drho	snRNA
Drho	tRNA
Drho	Unknown
Dmel	DNA	CMC-Transib
Dmel	DNA	hAT-Ac
Dmel	DNA	hAT-hobo
Dmel	DNA	P
Dmel	DNA	TcMar-Pogo
Dmel	DNA	TcMar-Tc1
Dmel	DNA	PIF-Harbinger
Dmel	DNA	hAT-hATm
Dmel	LINE	CR1
Dmel	LINE	I
Dmel	LINE	I-Jockey
Dmel	LINE	R1
Dmel	LINE	R1-LOA
Dmel	LINE	R2
Dmel	LINE	R2-NeSL
Dmel	LINE
Dmel	LTR	Copia
Dmel	LTR	Gypsy
Dmel	LTR	Pao
Dmel	RC	Helitron
Dmel	rRNA
Dmel	Satellite
Dmel	Simple	repeat
Dmel	tRNA
Dmel	Unknown

### Sheet: prolongata repeat families
Run	RepeatClass	RepeatFamily
RM_37858.WedJun281522082023	DNA	CMC-EnSpm
RM_48564.TueJul41153172023	DNA	CMC-EnSpm
RM_49245.SunApr91814552023	DNA	CMC-EnSpm
RM_58840.TueJul41152112023	DNA	CMC-EnSpm
RM_254874.TueJul41153152023	DNA	CMC-Transib
RM_37858.WedJun281522082023	DNA	CMC-Transib
RM_48564.TueJul41153172023	DNA	CMC-Transib
RM_49245.SunApr91814552023	DNA	CMC-Transib
RM_58840.TueJul41152112023	DNA	CMC-Transib
RM_58840.TueJul41152112023	DNA	Crypton-V
RM_254874.TueJul41153152023	DNA	hAT-Ac
RM_37858.WedJun281522082023	DNA	hAT-Ac
RM_48564.TueJul41153172023	DNA	hAT-Ac
RM_49245.SunApr91814552023	DNA	hAT-Ac
RM_58840.TueJul41152112023	DNA	hAT-Ac
RM_254874.TueJul41153152023	DNA	hAT-Blackjack
RM_37858.WedJun281522082023	DNA	hAT-Blackjack
RM_48564.TueJul41153172023	DNA	hAT-Blackjack
RM_49245.SunApr91814552023	DNA	hAT-Blackjack
RM_58840.TueJul41152112023	DNA	hAT-Blackjack
RM_254874.TueJul41153152023	DNA	hAT-hobo
RM_37858.WedJun281522082023	DNA	hAT-hobo
RM_48564.TueJul41153172023	DNA	hAT-hobo
RM_49245.SunApr91814552023	DNA	hAT-hobo
RM_58840.TueJul41152112023	DNA	hAT-hobo
RM_254874.TueJul41153152023	DNA	hAT-Pegasus
RM_37858.WedJun281522082023	DNA	hAT-Pegasus
RM_48564.TueJul41153172023	DNA	hAT-Pegasus
RM_49245.SunApr91814552023	DNA	hAT-Pegasus
RM_58840.TueJul41152112023	DNA	hAT-Pegasus
RM_254874.TueJul41153152023	DNA	Maverick
RM_37858.WedJun281522082023	DNA	Maverick
RM_48564.TueJul41153172023	DNA	Maverick
RM_49245.SunApr91814552023	DNA	Maverick
RM_58840.TueJul41152112023	DNA	Maverick
RM_254874.TueJul41153152023	DNA	MULE-MuDR
RM_37858.WedJun281522082023	DNA	MULE-MuDR
RM_48564.TueJul41153172023	DNA	MULE-MuDR
RM_49245.SunApr91814552023	DNA	MULE-MuDR
RM_254874.TueJul41153152023	DNA	MULE-NOF
RM_37858.WedJun281522082023	DNA	MULE-NOF
RM_58840.TueJul41152112023	DNA	MULE-NOF
RM_254874.TueJul41153152023	DNA	P
RM_37858.WedJun281522082023	DNA	P
RM_48564.TueJul41153172023	DNA	P
RM_49245.SunApr91814552023	DNA	P
RM_58840.TueJul41152112023	DNA	P
RM_254874.TueJul41153152023	DNA	PIF-Harbinger
RM_37858.WedJun281522082023	DNA	PIF-Harbinger
RM_48564.TueJul41153172023	DNA	PIF-Harbinger
RM_49245.SunApr91814552023	DNA	PIF-Harbinger
RM_58840.TueJul41152112023	DNA	PIF-Harbinger
RM_254874.TueJul41153152023	DNA	PiggyBac
RM_37858.WedJun281522082023	DNA	PiggyBac
RM_48564.TueJul41153172023	DNA	PiggyBac
RM_254874.TueJul41153152023	DNA	TcMar-Mariner
RM_37858.WedJun281522082023	DNA	TcMar-Mariner
RM_48564.TueJul41153172023	DNA	TcMar-Mariner
RM_49245.SunApr91814552023	DNA	TcMar-Mariner
RM_58840.TueJul41152112023	DNA	TcMar-Mariner
RM_254874.TueJul41153152023	DNA	TcMar-Tc1
RM_37858.WedJun281522082023	DNA	TcMar-Tc1
RM_48564.TueJul41153172023	DNA	TcMar-Tc1
RM_49245.SunApr91814552023	DNA	TcMar-Tc1
RM_58840.TueJul41152112023	DNA	TcMar-Tc1
RM_48564.TueJul41153172023	DNA	TcMar-Tigger
RM_58840.TueJul41152112023	DNA	TcMar-Tigger
RM_49245.SunApr91814552023	DNA
RM_58840.TueJul41152112023	DNA
RM_254874.TueJul41153152023	LINE	CR1
RM_37858.WedJun281522082023	LINE	CR1
RM_48564.TueJul41153172023	LINE	CR1
RM_49245.SunApr91814552023	LINE	CR1
RM_58840.TueJul41152112023	LINE	CR1
RM_254874.TueJul41153152023	LINE	I
RM_37858.WedJun281522082023	LINE	I
RM_48564.TueJul41153172023	LINE	I
RM_49245.SunApr91814552023	LINE	I
RM_58840.TueJul41152112023	LINE	I
RM_254874.TueJul41153152023	LINE	I-Jockey
RM_37858.WedJun281522082023	LINE	I-Jockey
RM_48564.TueJul41153172023	LINE	I-Jockey
RM_49245.SunApr91814552023	LINE	I-Jockey
RM_58840.TueJul41152112023	LINE	I-Jockey
RM_48564.TueJul41153172023	LINE	L1
RM_49245.SunApr91814552023	LINE	L1
RM_254874.TueJul41153152023	LINE	L2
RM_37858.WedJun281522082023	LINE	L2
RM_48564.TueJul41153172023	LINE	L2
RM_49245.SunApr91814552023	LINE	L2
RM_58840.TueJul41152112023	LINE	L2
RM_254874.TueJul41153152023	LINE	Penelope
RM_37858.WedJun281522082023	LINE	Penelope
RM_48564.TueJul41153172023	LINE	Penelope
RM_49245.SunApr91814552023	LINE	Penelope
RM_58840.TueJul41152112023	LINE	Penelope
RM_254874.TueJul41153152023	LINE	R1
RM_37858.WedJun281522082023	LINE	R1
RM_48564.TueJul41153172023	LINE	R1
RM_49245.SunApr91814552023	LINE	R1
RM_58840.TueJul41152112023	LINE	R1
RM_254874.TueJul41153152023	LINE	R1-LOA
RM_37858.WedJun281522082023	LINE	R1-LOA
RM_48564.TueJul41153172023	LINE	R1-LOA
RM_49245.SunApr91814552023	LINE	R1-LOA
RM_58840.TueJul41152112023	LINE	R1-LOA
RM_254874.TueJul41153152023	LINE	R2
RM_37858.WedJun281522082023	LINE	R2
RM_48564.TueJul41153172023	LINE	R2
RM_49245.SunApr91814552023	LINE	R2
RM_58840.TueJul41152112023	LINE	R2
RM_58840.TueJul41152112023	LINE	RTE-BovB
RM_254874.TueJul41153152023	LINE	RTE-X
RM_37858.WedJun281522082023	LINE	RTE-X
RM_48564.TueJul41153172023	LINE	RTE-X
RM_49245.SunApr91814552023	LINE	RTE-X
RM_58840.TueJul41152112023	LINE	RTE-X
RM_254874.TueJul41153152023	LTR	Copia
RM_37858.WedJun281522082023	LTR	Copia
RM_48564.TueJul41153172023	LTR	Copia
RM_49245.SunApr91814552023	LTR	Copia
RM_58840.TueJul41152112023	LTR	Copia
RM_49245.SunApr91814552023	LTR	ERV1
RM_254874.TueJul41153152023	LTR	Gypsy
RM_37858.WedJun281522082023	LTR	Gypsy
RM_48564.TueJul41153172023	LTR	Gypsy
RM_49245.SunApr91814552023	LTR	Gypsy
RM_58840.TueJul41152112023	LTR	Gypsy
RM_254874.TueJul41153152023	LTR	Ngaro
RM_37858.WedJun281522082023	LTR	Ngaro
RM_48564.TueJul41153172023	LTR	Ngaro
RM_49245.SunApr91814552023	LTR	Ngaro
RM_58840.TueJul41152112023	LTR	Ngaro
RM_254874.TueJul41153152023	LTR	Pao
RM_37858.WedJun281522082023	LTR	Pao
RM_48564.TueJul41153172023	LTR	Pao
RM_49245.SunApr91814552023	LTR	Pao
RM_58840.TueJul41152112023	LTR	Pao
RM_48564.TueJul41153172023	LTR
RM_58840.TueJul41152112023	LTR
RM_254874.TueJul41153152023	RC	Helitron
RM_37858.WedJun281522082023	RC	Helitron
RM_48564.TueJul41153172023	RC	Helitron
RM_49245.SunApr91814552023	RC	Helitron
RM_58840.TueJul41152112023	RC	Helitron
RM_254874.TueJul41153152023	rRNA
RM_37858.WedJun281522082023	rRNA
RM_48564.TueJul41153172023	rRNA
RM_49245.SunApr91814552023	rRNA
RM_58840.TueJul41152112023	rRNA
RM_254874.TueJul41153152023	Satellite
RM_37858.WedJun281522082023	Satellite
RM_48564.TueJul41153172023	Satellite
RM_49245.SunApr91814552023	Satellite
RM_58840.TueJul41152112023	Satellite
RM_254874.TueJul41153152023	Simple	repeat
RM_37858.WedJun281522082023	Simple	repeat
RM_48564.TueJul41153172023	Simple	repeat
RM_49245.SunApr91814552023	Simple	repeat
RM_58840.TueJul41152112023	Simple	repeat
RM_254874.TueJul41153152023	tRNA
RM_37858.WedJun281522082023	tRNA
RM_48564.TueJul41153172023	tRNA
RM_58840.TueJul41152112023	tRNA
RM_254874.TueJul41153152023	Unknown
RM_37858.WedJun281522082023	Unknown
RM_48564.TueJul41153172023	Unknown
RM_49245.SunApr91814552023	Unknown
RM_58840.TueJul41152112023	Unknown

### Sheet: carrolli repeat families
Run	RepeatClass	RepeatFamily
RM_21901.TueJul41226042023	DNA	CMC-EnSpm
RM_21961.TueJul41226212023	DNA	CMC-EnSpm
RM_21978.TueJul41226212023	DNA	CMC-EnSpm
RM_45358.TueJul41225452023	DNA	CMC-EnSpm
RM_49883.SatMay61558542023	DNA	CMC-EnSpm
RM_21901.TueJul41226042023	DNA	CMC-Transib
RM_21961.TueJul41226212023	DNA	CMC-Transib
RM_21978.TueJul41226212023	DNA	CMC-Transib
RM_45358.TueJul41225452023	DNA	CMC-Transib
RM_49883.SatMay61558542023	DNA	CMC-Transib
RM_21901.TueJul41226042023	DNA	hAT-Ac
RM_21961.TueJul41226212023	DNA	hAT-Ac
RM_21978.TueJul41226212023	DNA	hAT-Ac
RM_45358.TueJul41225452023	DNA	hAT-Ac
RM_49883.SatMay61558542023	DNA	hAT-Ac
RM_21901.TueJul41226042023	DNA	hAT-Blackjack
RM_21961.TueJul41226212023	DNA	hAT-Blackjack
RM_21978.TueJul41226212023	DNA	hAT-Blackjack
RM_45358.TueJul41225452023	DNA	hAT-Blackjack
RM_49883.SatMay61558542023	DNA	hAT-Blackjack
RM_21901.TueJul41226042023	DNA	hAT-hobo
RM_21961.TueJul41226212023	DNA	hAT-hobo
RM_21978.TueJul41226212023	DNA	hAT-hobo
RM_45358.TueJul41225452023	DNA	hAT-hobo
RM_49883.SatMay61558542023	DNA	hAT-hobo
RM_21961.TueJul41226212023	DNA	hAT-Pegasus
RM_21978.TueJul41226212023	DNA	hAT-Pegasus
RM_45358.TueJul41225452023	DNA	hAT-Pegasus
RM_49883.SatMay61558542023	DNA	hAT-Pegasus
RM_21961.TueJul41226212023	DNA	hAT-Tip100
RM_45358.TueJul41225452023	DNA	Kolobok-Hydra
RM_49883.SatMay61558542023	DNA	Kolobok-Hydra
RM_21901.TueJul41226042023	DNA	Maverick
RM_21961.TueJul41226212023	DNA	Maverick
RM_21978.TueJul41226212023	DNA	Maverick
RM_45358.TueJul41225452023	DNA	Maverick
RM_49883.SatMay61558542023	DNA	Maverick
RM_21961.TueJul41226212023	DNA	MULE-MuDR
RM_21978.TueJul41226212023	DNA	MULE-MuDR
RM_49883.SatMay61558542023	DNA	MULE-MuDR
RM_49883.SatMay61558542023	DNA	MULE-NOF
RM_21901.TueJul41226042023	DNA	P
RM_21961.TueJul41226212023	DNA	P
RM_21978.TueJul41226212023	DNA	P
RM_45358.TueJul41225452023	DNA	P
RM_49883.SatMay61558542023	DNA	P
RM_21901.TueJul41226042023	DNA	PIF-Harbinger
RM_21961.TueJul41226212023	DNA	PIF-Harbinger
RM_21978.TueJul41226212023	DNA	PIF-Harbinger
RM_45358.TueJul41225452023	DNA	PIF-Harbinger
RM_49883.SatMay61558542023	DNA	PIF-Harbinger
RM_21901.TueJul41226042023	DNA	PiggyBac
RM_21961.TueJul41226212023	DNA	PiggyBac
RM_21978.TueJul41226212023	DNA	PiggyBac
RM_45358.TueJul41225452023	DNA	PiggyBac
RM_49883.SatMay61558542023	DNA	PiggyBac
RM_21901.TueJul41226042023	DNA	TcMar-Mariner
RM_21961.TueJul41226212023	DNA	TcMar-Mariner
RM_21978.TueJul41226212023	DNA	TcMar-Mariner
RM_45358.TueJul41225452023	DNA	TcMar-Mariner
RM_49883.SatMay61558542023	DNA	TcMar-Mariner
RM_21901.TueJul41226042023	DNA	TcMar-Tc1
RM_21961.TueJul41226212023	DNA	TcMar-Tc1
RM_21978.TueJul41226212023	DNA	TcMar-Tc1
RM_45358.TueJul41225452023	DNA	TcMar-Tc1
RM_49883.SatMay61558542023	DNA	TcMar-Tc1
RM_21901.TueJul41226042023	DNA	TcMar-Tigger
RM_21961.TueJul41226212023	DNA	TcMar-Tigger
RM_21978.TueJul41226212023	DNA	TcMar-Tigger
RM_49883.SatMay61558542023	DNA	TcMar-Tigger
RM_21901.TueJul41226042023	DNA
RM_21961.TueJul41226212023	DNA
RM_49883.SatMay61558542023	DNA
RM_21901.TueJul41226042023	LINE	CR1
RM_21961.TueJul41226212023	LINE	CR1
RM_21978.TueJul41226212023	LINE	CR1
RM_45358.TueJul41225452023	LINE	CR1
RM_49883.SatMay61558542023	LINE	CR1
RM_21901.TueJul41226042023	LINE	I
RM_21961.TueJul41226212023	LINE	I
RM_21978.TueJul41226212023	LINE	I
RM_45358.TueJul41225452023	LINE	I
RM_49883.SatMay61558542023	LINE	I
RM_21901.TueJul41226042023	LINE	I-Jockey
RM_21961.TueJul41226212023	LINE	I-Jockey
RM_21978.TueJul41226212023	LINE	I-Jockey
RM_45358.TueJul41225452023	LINE	I-Jockey
RM_49883.SatMay61558542023	LINE	I-Jockey
RM_21901.TueJul41226042023	LINE	L2
RM_21961.TueJul41226212023	LINE	L2
RM_21978.TueJul41226212023	LINE	L2
RM_45358.TueJul41225452023	LINE	L2
RM_49883.SatMay61558542023	LINE	L2
RM_21901.TueJul41226042023	LINE	Penelope
RM_21961.TueJul41226212023	LINE	Penelope
RM_21978.TueJul41226212023	LINE	Penelope
RM_45358.TueJul41225452023	LINE	Penelope
RM_49883.SatMay61558542023	LINE	Penelope
RM_21901.TueJul41226042023	LINE	R1
RM_21961.TueJul41226212023	LINE	R1
RM_21978.TueJul41226212023	LINE	R1
RM_45358.TueJul41225452023	LINE	R1
RM_49883.SatMay61558542023	LINE	R1
RM_21901.TueJul41226042023	LINE	R1-LOA
RM_21961.TueJul41226212023	LINE	R1-LOA
RM_21978.TueJul41226212023	LINE	R1-LOA
RM_45358.TueJul41225452023	LINE	R1-LOA
RM_49883.SatMay61558542023	LINE	R1-LOA
RM_21901.TueJul41226042023	LINE	R2
RM_21961.TueJul41226212023	LINE	R2
RM_21978.TueJul41226212023	LINE	R2
RM_45358.TueJul41225452023	LINE	R2
RM_49883.SatMay61558542023	LINE	R2
RM_21901.TueJul41226042023	LINE	RTE-X
RM_21961.TueJul41226212023	LINE	RTE-X
RM_21978.TueJul41226212023	LINE	RTE-X
RM_45358.TueJul41225452023	LINE	RTE-X
RM_49883.SatMay61558542023	LINE	RTE-X
RM_21901.TueJul41226042023	LTR	Copia
RM_21961.TueJul41226212023	LTR	Copia
RM_21978.TueJul41226212023	LTR	Copia
RM_45358.TueJul41225452023	LTR	Copia
RM_49883.SatMay61558542023	LTR	Copia
RM_45358.TueJul41225452023	LTR	ERV1
RM_21901.TueJul41226042023	LTR	Gypsy
RM_21961.TueJul41226212023	LTR	Gypsy
RM_21978.TueJul41226212023	LTR	Gypsy
RM_45358.TueJul41225452023	LTR	Gypsy
RM_49883.SatMay61558542023	LTR	Gypsy
RM_21901.TueJul41226042023	LTR	Pao
RM_21961.TueJul41226212023	LTR	Pao
RM_21978.TueJul41226212023	LTR	Pao
RM_45358.TueJul41225452023	LTR	Pao
RM_49883.SatMay61558542023	LTR	Pao
RM_21961.TueJul41226212023	LTR
RM_21901.TueJul41226042023	RC	Helitron
RM_21961.TueJul41226212023	RC	Helitron
RM_21978.TueJul41226212023	RC	Helitron
RM_45358.TueJul41225452023	RC	Helitron
RM_49883.SatMay61558542023	RC	Helitron
RM_21961.TueJul41226212023	rRNA
RM_21978.TueJul41226212023	rRNA
RM_21901.TueJul41226042023	Satellite
RM_21961.TueJul41226212023	Satellite
RM_21978.TueJul41226212023	Satellite
RM_45358.TueJul41225452023	Satellite
RM_49883.SatMay61558542023	Satellite
RM_21901.TueJul41226042023	Simple	repeat
RM_21961.TueJul41226212023	Simple	repeat
RM_21978.TueJul41226212023	Simple	repeat
RM_45358.TueJul41225452023	Simple	repeat
RM_49883.SatMay61558542023	Simple	repeat
RM_21961.TueJul41226212023	snRNA
RM_21901.TueJul41226042023	tRNA
RM_21978.TueJul41226212023	tRNA
RM_21901.TueJul41226042023	Unknown
RM_21961.TueJul41226212023	Unknown
RM_21978.TueJul41226212023	Unknown
RM_45358.TueJul41225452023	Unknown
RM_49883.SatMay61558542023	Unknown

### Sheet: rhopaloa repeat families
Run	RepeatClass	RepeatFamily
RM_19201.TueJul41228422023	DNA	CMC-EnSpm
RM_19266.TueJul41229002023	DNA	CMC-EnSpm
RM_9132.MonMay80049262023	DNA	CMC-EnSpm
RM_19201.TueJul41228422023	DNA	CMC-Transib
RM_19266.TueJul41229002023	DNA	CMC-Transib
RM_19275.TueJul41229002023	DNA	CMC-Transib
RM_22066.TueJul41228412023	DNA	CMC-Transib
RM_9132.MonMay80049262023	DNA	CMC-Transib
RM_19201.TueJul41228422023	DNA	hAT-Ac
RM_19266.TueJul41229002023	DNA	hAT-Ac
RM_19275.TueJul41229002023	DNA	hAT-Ac
RM_22066.TueJul41228412023	DNA	hAT-Ac
RM_9132.MonMay80049262023	DNA	hAT-Ac
RM_19201.TueJul41228422023	DNA	hAT-Blackjack
RM_19266.TueJul41229002023	DNA	hAT-Blackjack
RM_19275.TueJul41229002023	DNA	hAT-Blackjack
RM_22066.TueJul41228412023	DNA	hAT-Blackjack
RM_9132.MonMay80049262023	DNA	hAT-Blackjack
RM_19275.TueJul41229002023	DNA	hAT-Charlie
RM_19201.TueJul41228422023	DNA	hAT-hobo
RM_19266.TueJul41229002023	DNA	hAT-hobo
RM_19275.TueJul41229002023	DNA	hAT-hobo
RM_22066.TueJul41228412023	DNA	hAT-hobo
RM_9132.MonMay80049262023	DNA	hAT-hobo
RM_19201.TueJul41228422023	DNA	hAT-Pegasus
RM_19266.TueJul41229002023	DNA	hAT-Pegasus
RM_22066.TueJul41228412023	DNA	hAT-Pegasus
RM_19266.TueJul41229002023	DNA	hAT-Tip100
RM_19275.TueJul41229002023	DNA	hAT-Tip100
RM_22066.TueJul41228412023	DNA	hAT-Tip100
RM_9132.MonMay80049262023	DNA	hAT-Tip100
RM_19266.TueJul41229002023	DNA	Kolobok-Hydra
RM_19201.TueJul41228422023	DNA	Kolobok-T2
RM_19201.TueJul41228422023	DNA	Maverick
RM_19275.TueJul41229002023	DNA	Maverick
RM_22066.TueJul41228412023	DNA	Maverick
RM_9132.MonMay80049262023	DNA	Maverick
RM_19201.TueJul41228422023	DNA	MULE-MuDR
RM_19201.TueJul41228422023	DNA	MULE-NOF
RM_19266.TueJul41229002023	DNA	MULE-NOF
RM_19201.TueJul41228422023	DNA	P
RM_19266.TueJul41229002023	DNA	P
RM_19275.TueJul41229002023	DNA	P
RM_22066.TueJul41228412023	DNA	P
RM_9132.MonMay80049262023	DNA	P
RM_19201.TueJul41228422023	DNA	PIF-Harbinger
RM_19266.TueJul41229002023	DNA	PIF-Harbinger
RM_19275.TueJul41229002023	DNA	PIF-Harbinger
RM_22066.TueJul41228412023	DNA	PIF-Harbinger
RM_9132.MonMay80049262023	DNA	PIF-Harbinger
RM_19275.TueJul41229002023	DNA	PiggyBac
RM_19201.TueJul41228422023	DNA	Sola-2
RM_19266.TueJul41229002023	DNA	Sola-2
RM_19201.TueJul41228422023	DNA	TcMar-Mariner
RM_19266.TueJul41229002023	DNA	TcMar-Mariner
RM_19275.TueJul41229002023	DNA	TcMar-Mariner
RM_22066.TueJul41228412023	DNA	TcMar-Mariner
RM_9132.MonMay80049262023	DNA	TcMar-Mariner
RM_19201.TueJul41228422023	DNA	TcMar-Tc1
RM_19266.TueJul41229002023	DNA	TcMar-Tc1
RM_19275.TueJul41229002023	DNA	TcMar-Tc1
RM_22066.TueJul41228412023	DNA	TcMar-Tc1
RM_9132.MonMay80049262023	DNA	TcMar-Tc1
RM_19201.TueJul41228422023	DNA	TcMar-Tigger
RM_19275.TueJul41229002023	DNA	TcMar-Tigger
RM_19266.TueJul41229002023	DNA
RM_9132.MonMay80049262023	DNA
RM_19201.TueJul41228422023	LINE	CR1
RM_19266.TueJul41229002023	LINE	CR1
RM_19275.TueJul41229002023	LINE	CR1
RM_22066.TueJul41228412023	LINE	CR1
RM_9132.MonMay80049262023	LINE	CR1
RM_19201.TueJul41228422023	LINE	I
RM_19266.TueJul41229002023	LINE	I
RM_19275.TueJul41229002023	LINE	I
RM_22066.TueJul41228412023	LINE	I
RM_9132.MonMay80049262023	LINE	I
RM_19201.TueJul41228422023	LINE	I-Jockey
RM_19266.TueJul41229002023	LINE	I-Jockey
RM_19275.TueJul41229002023	LINE	I-Jockey
RM_22066.TueJul41228412023	LINE	I-Jockey
RM_9132.MonMay80049262023	LINE	I-Jockey
RM_19201.TueJul41228422023	LINE	L2
RM_19266.TueJul41229002023	LINE	L2
RM_19275.TueJul41229002023	LINE	L2
RM_22066.TueJul41228412023	LINE	L2
RM_9132.MonMay80049262023	LINE	L2
RM_19201.TueJul41228422023	LINE	Penelope
RM_19266.TueJul41229002023	LINE	Penelope
RM_19275.TueJul41229002023	LINE	Penelope
RM_22066.TueJul41228412023	LINE	Penelope
RM_9132.MonMay80049262023	LINE	Penelope
RM_19201.TueJul41228422023	LINE	R1
RM_19266.TueJul41229002023	LINE	R1
RM_19275.TueJul41229002023	LINE	R1
RM_22066.TueJul41228412023	LINE	R1
RM_9132.MonMay80049262023	LINE	R1
RM_19201.TueJul41228422023	LINE	R1-LOA
RM_19266.TueJul41229002023	LINE	R1-LOA
RM_19275.TueJul41229002023	LINE	R1-LOA
RM_22066.TueJul41228412023	LINE	R1-LOA
RM_9132.MonMay80049262023	LINE	R1-LOA
RM_19201.TueJul41228422023	LINE	R2
RM_19266.TueJul41229002023	LINE	R2
RM_19275.TueJul41229002023	LINE	R2
RM_22066.TueJul41228412023	LINE	R2
RM_9132.MonMay80049262023	LINE	R2
RM_22066.TueJul41228412023	LINE	R2-NeSL
RM_19201.TueJul41228422023	LINE	RTE-X
RM_19266.TueJul41229002023	LINE	RTE-X
RM_19275.TueJul41229002023	LINE	RTE-X
RM_22066.TueJul41228412023	LINE	RTE-X
RM_9132.MonMay80049262023	LINE	RTE-X
RM_19201.TueJul41228422023	LTR	Copia
RM_19266.TueJul41229002023	LTR	Copia
RM_19275.TueJul41229002023	LTR	Copia
RM_22066.TueJul41228412023	LTR	Copia
RM_9132.MonMay80049262023	LTR	Copia
RM_9132.MonMay80049262023	LTR	ERV1
RM_19201.TueJul41228422023	LTR	Gypsy
RM_19266.TueJul41229002023	LTR	Gypsy
RM_19275.TueJul41229002023	LTR	Gypsy
RM_22066.TueJul41228412023	LTR	Gypsy
RM_9132.MonMay80049262023	LTR	Gypsy
RM_19266.TueJul41229002023	LTR	Ngaro
RM_19201.TueJul41228422023	LTR	Pao
RM_19266.TueJul41229002023	LTR	Pao
RM_19275.TueJul41229002023	LTR	Pao
RM_22066.TueJul41228412023	LTR	Pao
RM_9132.MonMay80049262023	LTR	Pao
RM_19201.TueJul41228422023	RC	Helitron
RM_19266.TueJul41229002023	RC	Helitron
RM_19275.TueJul41229002023	RC	Helitron
RM_22066.TueJul41228412023	RC	Helitron
RM_9132.MonMay80049262023	RC	Helitron
RM_19201.TueJul41228422023	Satellite
RM_19266.TueJul41229002023	Satellite
RM_19275.TueJul41229002023	Satellite
RM_22066.TueJul41228412023	Satellite
RM_9132.MonMay80049262023	Satellite
RM_19201.TueJul41228422023	Simple	repeat
RM_19266.TueJul41229002023	Simple	repeat
RM_19275.TueJul41229002023	Simple	repeat
RM_22066.TueJul41228412023	Simple	repeat
RM_9132.MonMay80049262023	Simple	repeat
RM_9132.MonMay80049262023	snRNA
RM_19201.TueJul41228422023	tRNA
RM_19266.TueJul41229002023	tRNA
RM_19275.TueJul41229002023	tRNA
RM_9132.MonMay80049262023	tRNA
RM_19201.TueJul41228422023	Unknown
RM_19266.TueJul41229002023	Unknown
RM_19275.TueJul41229002023	Unknown
RM_22066.TueJul41228412023	Unknown
RM_9132.MonMay80049262023	Unknown

### Sheet: melanogaster repeat families
RM_23436.MonMay80047452023	DNA	CMC-Transib
RM_23436.MonMay80047452023	DNA	hAT-Ac
RM_23436.MonMay80047452023	DNA	hAT-hobo
RM_23436.MonMay80047452023	DNA	P
RM_23436.MonMay80047452023	DNA	TcMar-Pogo
RM_23436.MonMay80047452023	DNA	TcMar-Tc1
RM_50433.TueJul41305502023	DNA	CMC-Transib
RM_50433.TueJul41305502023	DNA	hAT-hobo
RM_50433.TueJul41305502023	DNA	P
RM_50433.TueJul41305502023	DNA	PIF-Harbinger
RM_50433.TueJul41305502023	DNA	TcMar-Pogo
RM_50433.TueJul41305502023	DNA	TcMar-Tc1
RM_57763.TueJul41306122023	DNA	CMC-Transib
RM_57763.TueJul41306122023	DNA	hAT-Ac
RM_57763.TueJul41306122023	DNA	hAT-hATm
RM_57763.TueJul41306122023	DNA	hAT-hobo
RM_57763.TueJul41306122023	DNA	P
RM_57763.TueJul41306122023	DNA	TcMar-Pogo
RM_57763.TueJul41306122023	DNA	TcMar-Tc1
RM_57764.TueJul41306122023	DNA	CMC-Transib
RM_57764.TueJul41306122023	DNA	hAT-Ac
RM_57764.TueJul41306122023	DNA	hAT-hobo
RM_57764.TueJul41306122023	DNA	P
RM_57764.TueJul41306122023	DNA	PIF-Harbinger
RM_57764.TueJul41306122023	DNA	TcMar-Pogo
RM_57764.TueJul41306122023	DNA	TcMar-Tc1
RM_63939.TueJul41305522023	DNA	CMC-Transib
RM_63939.TueJul41305522023	DNA	hAT-Ac
RM_63939.TueJul41305522023	DNA	hAT-hobo
RM_63939.TueJul41305522023	DNA	P
RM_63939.TueJul41305522023	DNA	PIF-Harbinger
RM_63939.TueJul41305522023	DNA	TcMar-Pogo
RM_63939.TueJul41305522023	DNA	TcMar-Tc1
RM_23436.MonMay80047452023	LINE	CR1
RM_23436.MonMay80047452023	LINE	I
RM_23436.MonMay80047452023	LINE	I-Jockey
RM_23436.MonMay80047452023	LINE	R1
RM_23436.MonMay80047452023	LINE	R1-LOA
RM_23436.MonMay80047452023	LINE	R2
RM_50433.TueJul41305502023	LINE	CR1
RM_50433.TueJul41305502023	LINE	I
RM_50433.TueJul41305502023	LINE	I-Jockey
RM_50433.TueJul41305502023	LINE	R1
RM_50433.TueJul41305502023	LINE	R1-LOA
RM_50433.TueJul41305502023	LINE	R2
RM_57763.TueJul41306122023	LINE	CR1
RM_57763.TueJul41306122023	LINE	I
RM_57763.TueJul41306122023	LINE	I-Jockey
RM_57763.TueJul41306122023	LINE	R1
RM_57763.TueJul41306122023	LINE	R1-LOA
RM_57763.TueJul41306122023	LINE	R2
RM_57763.TueJul41306122023	LINE	R2-NeSL
RM_57764.TueJul41306122023	LINE	CR1
RM_57764.TueJul41306122023	LINE	I
RM_57764.TueJul41306122023	LINE	I-Jockey
RM_57764.TueJul41306122023	LINE	R1
RM_57764.TueJul41306122023	LINE	R1-LOA
RM_57764.TueJul41306122023	LINE	R2
RM_57764.TueJul41306122023	LINE
RM_63939.TueJul41305522023	LINE	CR1
RM_63939.TueJul41305522023	LINE	I
RM_63939.TueJul41305522023	LINE	I-Jockey
RM_63939.TueJul41305522023	LINE	R1
RM_63939.TueJul41305522023	LINE	R1-LOA
RM_63939.TueJul41305522023	LINE	R2
RM_63939.TueJul41305522023	LINE	R2-NeSL
RM_23436.MonMay80047452023	LTR	Copia
RM_23436.MonMay80047452023	LTR	Gypsy
RM_23436.MonMay80047452023	LTR	Pao
RM_50433.TueJul41305502023	LTR	Copia
RM_50433.TueJul41305502023	LTR	Gypsy
RM_50433.TueJul41305502023	LTR	Pao
RM_57763.TueJul41306122023	LTR	Copia
RM_57763.TueJul41306122023	LTR	Gypsy
RM_57763.TueJul41306122023	LTR	Pao
RM_57764.TueJul41306122023	LTR	Copia
RM_57764.TueJul41306122023	LTR	Gypsy
RM_57764.TueJul41306122023	LTR	Pao
RM_63939.TueJul41305522023	LTR	Copia
RM_63939.TueJul41305522023	LTR	Gypsy
RM_63939.TueJul41305522023	LTR	Pao
RM_23436.MonMay80047452023	RC	Helitron
RM_50433.TueJul41305502023	RC	Helitron
RM_57763.TueJul41306122023	RC	Helitron
RM_57764.TueJul41306122023	RC	Helitron
RM_63939.TueJul41305522023	RC	Helitron
RM_23436.MonMay80047452023	rRNA
RM_50433.TueJul41305502023	rRNA
RM_57763.TueJul41306122023	rRNA
RM_57764.TueJul41306122023	rRNA
RM_23436.MonMay80047452023	Satellite
RM_50433.TueJul41305502023	Satellite
RM_57763.TueJul41306122023	Satellite
RM_57764.TueJul41306122023	Satellite
RM_63939.TueJul41305522023	Satellite
RM_23436.MonMay80047452023	Simple	repeat
RM_50433.TueJul41305502023	Simple	repeat
RM_57764.TueJul41306122023	Simple	repeat
RM_63939.TueJul41305522023	Simple	repeat
RM_23436.MonMay80047452023	tRNA
RM_57763.TueJul41306122023	tRNA
RM_57764.TueJul41306122023	tRNA
RM_63939.TueJul41305522023	tRNA
RM_23436.MonMay80047452023	Unknown
RM_50433.TueJul41305502023	Unknown
RM_57763.TueJul41306122023	Unknown
RM_57764.TueJul41306122023	Unknown
RM_63939.TueJul41305522023	Unknown
